# High Connectivity, Local Signatures: Genomic and Otolith Evidence from Reef-Associated Snappers

**DOI:** 10.64898/2026.07.18.735000

**Authors:** Adela Roa-Varón, Nancy G. Prouty, Amanda W.J. Demopoulos, Penny J. McCowen, Laura Thornton, Stacey Harter, Andrew W. David, Santiago Herrera, Andrea M. Quattrini

**Affiliations:** Smithsonian Institution, National Museum of Natural History, Washington, DC, USA; U.S. Geological Survey Pacific Coastal and Marine Science Center, Santa Cruz, CA, USA; U.S. Geological Survey Wetland and Aquatic Research Center, Gainesville, FL, USA; University of Miami Cooperative Institute for Marine and Atmospheric Studies, Miami, FL, USA; NOAA-National Marine Fisheries Service, Panama City, FL, USA; Lehigh University, Bethlehem, PA, USA

## Abstract

Connectivity in reef-associated fishes emerges from processes operating across multiple spatial and temporal scales, yet these processes are rarely evaluated jointly. Here, we integrated genome-wide single-nucleotide polymorphisms (SNPs) data and otolith elemental signatures to examine connectivity in Red Snapper (*Lutjanus campechanus*) and Vermilion Snapper (*Rhomboplites aurorubens*) across 14 reefs and banks from the Flower Garden Banks National Marine Sanctuary and neighboring banks to the east. We tested whether genomic variation revealed population structure across geographic and depth gradients (shallow, upper mesophotic, and lower mesophotic), whether otolith chemistry captured fine-scale site-specific patterns of environmental exposure and habitat use not resolved by genetic markers alone, and how these complementary signals related to spatial variation in age structure and growth dynamics. Genome-wide SNP data revealed little detectable spatial genetic structure across the sampled banks in either species. In contrast, otolith microchemistry revealed pronounced site-associated environmental structuring, indicating that individuals experience localized habitat conditions within a regionally connected system. Red Snapper exhibited otolith signatures consistent with reef-associated environments, whereas Vermilion Snapper showed more variable elemental signatures, indicating exposure to a broader or more heterogeneous range of habitats. Spatial variation in age structure and growth provided additional demographic context, indicating that local differences among banks can emerge despite weak genomic differentiation. Together, these results show that fine-scale ecological and demographic differentiation can exist within a genetically connected system and that otolith chemistry provides critical information on post-settlement processes at scales not captured by genetic markers alone. By linking regional genomic connectivity with otolith-derived habitat signatures and demographic variation, this integrative framework provides a more comprehensive basis for understanding resilience and informing fisheries management in shelf-edge reef systems.
