## Supplementary_Tables_Snappers_Habitat_Connectivity_Roa-Varon_etal_2026 for "High Connectivity, Local Signatures: Genomic and Otolith Evidence from Reef-Associated Snappers"

### Sheet: Cover Sheet
Supplementary Tables Cover Sheet
This cover sheet provides a brief description of each supplementary table included with the manuscript.
Table S1. Summary of sampling effort across sites in the northern Gulf of America.
For each site, the total number of specimens collected is reported alongside the subset of individuals analyzed for RADseq after quality filtering, those with otoliths successfully ablated for elemental analysis using laser ablation-inductively coupled plasma-mass spectrometry (LA-ICP-MS), and those for which reliable age estimates were obtained. Differences among counts reflect data availability…
Table S2. Red Snapper (Lutjanus campechanus) and Vermilion Snapper (Rhomboplites aurorubens) metadata and grouping table.
This table provides the metadata used to assign individuals to analytical groups, including species, sampling site, depth stratum, sampling year, and age class, where available.
Table S3. Within-site Inbreeding coefficients (FIS) values used to evaluate potential heterozygote deficits.
This table reports within-site inbreeding coefficients used to explore whether positive overall FIS values reflected hidden population subdivision, potential Wahlund effects, or data-related artifacts.
Table S4a. Red Snapper (Lutjanus campechanus) pairwise Dch genetic distance matrix.
This table reports pairwise Dch genetic distances among Red Snapper sampling sites.
Table S4b. Vermilion Snapper (Rhomboplites aurorubens) pairwise Dch genetic distance matrix.
This table reports pairwise Dch genetic distances among Vermilion Snapper sampling sites.
Table S5. Age estimates for Red Snapper (Lutjanus campechanus) and Vermilion Snapper (Rhomboplites aurorubens).
This table summarizes age data used to evaluate age structure and support growth analyses for both species.
Table S6. Collinearity assessment of otolith elemental variables.
This table provides additional collinearity diagnostics used to evaluate relationships among elemental variables before downstream multivariate analyses.
Table S7. Variance inflation factors by species.
This table reports variance inflation factor values used to assess collinearity among otolith elemental variables prior to multivariate analyses.
Table S8. Multivariate statistics for the combined otolith chemistry dataset.
This table reports multivariate statistical results for analyses of the combined Red Snapper (Lutjanus campechanus) and Vermilion Snapper (Rhomboplites aurorubens) otolith chemistry dataset, including tests of species-, site-, and depth-associated variation where applicable.
Table S9. Within-species multivariate statistics.
This table reports multivariate statistical results from otolith chemistry analyses conducted separately within Red Snapper (Lutjanus campechanus) and Vermilion Snapper (Rhomboplites aurorubens).

### Sheet: TableS1_SampleCollection
Table S1. Summary of sampling effort across sites in the northtern Gulf. For each site, the total number of specimens collected is reported alongside the subset of individuals analyzed for RADseq (after quality filtering), those with otoliths successfully ablated for elemental analysis (LA-ICP-MS), and those for which reliable age estimates were obtained. Differences among counts reflect data ava…
	Red Snapper (n=252)				Vermilion Snapper (n=265)
Site	Collected	RADseq	Ablated Otolith	Aged Otolith	Collected	RADseq	Ablated Otolith	Aged Otolith
Alabama Alps	8	8	8	8	30	27	21	20
Alderdice Bank	21	10	20	20	31	29	26	26
Bouma Bank	31	21	31	31	0	0	0	0
Bright Bank	24	22	24	23	0	0	0	0
Diaphus Bank	2	1	2	2	31	30	24	23
East Flowers Garden Banks	31	27	31	31	0	0	0	0
Elvers Bank	2	1	1	1	21	18	20	20
McGrail Bank	17	10	17	17	26	24	25	24
McNeil Bank	9	6	9	9	28	11	26	26
Parker Bank	33	33	33	33	15	14	15	15
Roughtongue Reef	9	7	9	9	20	19	14	14
Sonnier Bank	20	15	20	20	24	21	24	22
Stetson Bank	32	30	32	32	9	9	9	9
West Flowers Garden Banks	13	13	13	13	30	29	30	30
Total	252	204 (81.0%)	250 (99.0%)	249 (98.8%)	265	231 (87.5%)	234 (88.6%)	229 (86.7%)

### Sheet: TableS2_RS-VS-Mapping
Table S2. Red Snapper (Lutjanus campechanus) and Vermilion Snapper (Rhomboplites aurorubens) mapping table. Depth strata: Shallow (15-40 m), Upper Mesophotic (Upper Meso; 40-85 m), and Lower Mesophotic (Lower Meso; 85-150 m) depth zones. East Flowers Garden Banks (EFGB) and West Flowers Garden Banks (WFGB)
SampleID	Site	Depth	Species	Age2
SJ-19-002-3	Roughtongue Reef	Upper Meso	Vermilion Snapper	Adult
SJ-19-003-2	Roughtongue Reef	Upper Meso	Vermilion Snapper	Adult
SJ-19-006-2	Roughtongue Reef	Upper Meso	Vermilion Snapper	Adult
SJ-19-007-2	Roughtongue Reef	Upper Meso	Vermilion Snapper	Adult
SJ-19-009-2	Roughtongue Reef	Upper Meso	Vermilion Snapper	Adult
SJ-19-010	Roughtongue Reef	Upper Meso	Vermilion Snapper	Adult
SJ-19-012-2	Roughtongue Reef	Upper Meso	Red Snapper	Adult
SJ-19-014	Alabama Alps	Upper Meso	Vermilion Snapper	Adult
SJ-19-015	Alabama Alps	Upper Meso	Vermilion Snapper	Adult
SJ-19-018	Alabama Alps	Upper Meso	Vermilion Snapper	Adult
SJ-19-019	Alabama Alps	Upper Meso	Vermilion Snapper	Adult
SJ-19-021	Alabama Alps	Upper Meso	Vermilion Snapper	Adult
SJ-19-022	Alabama Alps	Upper Meso	Vermilion Snapper	Adult
SJ-19-023	Alabama Alps	Upper Meso	Vermilion Snapper	Adult
SJ-19-026-2	Diaphus	Lower Meso	Vermilion Snapper	Juvenile
SJ-19-027	Diaphus	Lower Meso	Vermilion Snapper	Adult
SJ-19-028	Diaphus	Lower Meso	Vermilion Snapper	Adult
SJ-19-029	Diaphus	Lower Meso	Vermilion Snapper	Adult
SJ-19-031	Diaphus	Lower Meso	Vermilion Snapper	Adult
SJ-19-032	Diaphus	Lower Meso	Vermilion Snapper	Adult
SJ-19-034	Diaphus	Lower Meso	Vermilion Snapper	Juvenile
SJ-19-035	Diaphus	Lower Meso	Vermilion Snapper	Adult
SJ-19-036	Diaphus	Lower Meso	Vermilion Snapper	Adult
SJ-19-037	Diaphus	Lower Meso	Red Snapper	Adult
SJ-19-038-2	Alderdice	Upper Meso	Red Snapper	Adult
SJ-19-039-2	Alderdice	Upper Meso	Red Snapper	Adult
SJ-19-040	Alderdice	Upper Meso	Red Snapper	Juvenile
SJ-19-041	Alderdice	Upper Meso	Red Snapper	Adult
SJ-19-042	Alderdice	Upper Meso	Red Snapper	Adult
SJ-19-044	Alderdice	Upper Meso	Red Snapper	Adult
SJ-19-045-2	Alderdice	Upper Meso	Vermilion Snapper	Adult
SJ-19-046-2	Alderdice	Upper Meso	Vermilion Snapper	Adult
SJ-19-047-2	Alderdice	Upper Meso	Red Snapper	Juvenile
SJ-19-048	Sonnier	Shallow	Red Snapper	Adult
SJ-19-049-2	Sonnier	Shallow	Red Snapper	Adult
SJ-19-050	Sonnier	Shallow	Red Snapper	Adult
SJ-19-051	Sonnier	Shallow	Red Snapper	Adult
SJ-19-052-2	Sonnier	Shallow	Red Snapper	Adult
SJ-19-053	Sonnier	Shallow	Red Snapper	Adult
SJ-19-054-2	Sonnier	Shallow	Red Snapper	Adult
SJ-19-055	Sonnier	Shallow	Red Snapper	Adult
SJ-19-056	Sonnier	Shallow	Red Snapper	Adult
SJ-19-057	Sonnier	Shallow	Red Snapper	Adult
SJ-19-058-2	Sonnier	Shallow	Red Snapper	Adult
SJ-19-059	Sonnier	Shallow	Red Snapper	Adult
SJ-19-060	Sonnier	Shallow	Red Snapper	Adult
SJ-19-061	Sonnier	Shallow	Red Snapper	Adult
SJ-19-062	Sonnier	Shallow	Red Snapper	Adult
SJ-19-063-2	Sonnier	Shallow	Red Snapper	Adult
SJ-19-064	Sonnier	Shallow	Red Snapper	Adult
SJ-19-065	Sonnier	Shallow	Red Snapper	Adult
SJ-19-066-3	Sonnier	Shallow	Red Snapper	Adult
SJ-19-067	Sonnier	Shallow	Red Snapper	Adult
SJ-19-068	Alderdice	Upper Meso	Vermilion Snapper	Adult
SJ-19-070	Alderdice	Upper Meso	Vermilion Snapper	Adult
SJ-19-071-2	Alderdice	Upper Meso	Vermilion Snapper	Adult
SJ-19-072-3	Alderdice	Upper Meso	Vermilion Snapper	Adult
SJ-19-073-2	Alderdice	Upper Meso	Vermilion Snapper	Adult
SJ-19-075	Alderdice	Upper Meso	Vermilion Snapper	Juvenile
SJ-19-076	Alderdice	Upper Meso	Vermilion Snapper	Adult
SJ-19-077-3	Alderdice	Upper Meso	Vermilion Snapper	Adult
SJ-19-078	Alderdice	Upper Meso	Vermilion Snapper	Adult
SJ-19-079	Alderdice	Upper Meso	Vermilion Snapper	Adult
SJ-19-082	Alderdice	Upper Meso	Vermilion Snapper	Adult
SJ-19-083	Alderdice	Upper Meso	Vermilion Snapper	Adult
SJ-19-084	Alderdice	Upper Meso	Vermilion Snapper	Juvenile
SJ-19-086	Alderdice	Upper Meso	Red Snapper	Adult
SJ-19-091	Diaphus	Upper Meso	Vermilion Snapper	Adult
SJ-19-092	Diaphus	Upper Meso	Vermilion Snapper	Adult
SJ-19-094	Diaphus	Upper Meso	Vermilion Snapper	Adult
SJ-19-095	Diaphus	Upper Meso	Vermilion Snapper	Adult
SJ-19-096-2	Diaphus	Upper Meso	Vermilion Snapper	Adult
SJ-19-097	Diaphus	Upper Meso	Vermilion Snapper	Adult
SJ-19-098	Diaphus	Upper Meso	Vermilion Snapper	Adult
SJ-19-099	Diaphus	Upper Meso	Vermilion Snapper	Adult
SJ-19-100-2	Diaphus	Upper Meso	Vermilion Snapper	Adult
SJ-19-101	Diaphus	Upper Meso	Vermilion Snapper	Adult
SJ-19-102	Diaphus	Upper Meso	Vermilion Snapper	Adult
SJ-19-103	Diaphus	Upper Meso	Vermilion Snapper	Adult
SJ-19-104	Diaphus	Upper Meso	Vermilion Snapper	Adult
SJ-19-105	Diaphus	Upper Meso	Vermilion Snapper	Adult
SJ-19-106	Diaphus	Upper Meso	Vermilion Snapper	Adult
SJ-19-107	Diaphus	Upper Meso	Red Snapper	Adult
SJ-19-108	Alabama Alps	Upper Meso	Vermilion Snapper	Adult
SJ-19-110	Alabama Alps	Upper Meso	Vermilion Snapper	Adult
SJ-19-111	Alabama Alps	Upper Meso	Vermilion Snapper	Adult
SJ-19-112	Alabama Alps	Upper Meso	Vermilion Snapper	Adult
SJ-19-113	Alabama Alps	Upper Meso	Vermilion Snapper	Adult
SJ-19-114	Alabama Alps	Upper Meso	Vermilion Snapper	Adult
SJ-19-115	Alabama Alps	Upper Meso	Vermilion Snapper	Adult
SJ-19-117	Alabama Alps	Upper Meso	Vermilion Snapper	Adult
SJ-19-118	Alabama Alps	Upper Meso	Vermilion Snapper	Adult
SJ-19-120	Alabama Alps	Upper Meso	Vermilion Snapper	Adult
SJ-19-122	Alabama Alps	Upper Meso	Vermilion Snapper	Adult
SJ-19-124-2	Alabama Alps	Upper Meso	Vermilion Snapper	Adult
SJ-19-125-2	Alabama Alps	Upper Meso	Red Snapper	Adult
SJ-19-127-2	Roughtongue Reef	Upper Meso	Vermilion Snapper	Adult
SJ-19-128	Roughtongue Reef	Upper Meso	Vermilion Snapper	Adult
SJ-19-129	Roughtongue Reef	Upper Meso	Vermilion Snapper	Adult
SJ-19-130-2	Roughtongue Reef	Upper Meso	Red Snapper	Adult
SJ-19-131	Roughtongue Reef	Upper Meso	Red Snapper	Adult
SJ-19-132-2	Roughtongue Reef	Upper Meso	Red Snapper	Adult
SJ-19-133	Roughtongue Reef	Upper Meso	Red Snapper	Adult
SJ-19-134-2	Roughtongue Reef	Upper Meso	Red Snapper	Adult
SJ-19-135	Roughtongue Reef	Upper Meso	Red Snapper	Adult
SJ-19-136	Roughtongue Reef	Upper Meso	Red Snapper	Adult
SJ-19-137	Roughtongue Reef	Upper Meso	Red Snapper	Juvenile
SJ-19-163	Stetson Bank	Upper Meso	Red Snapper	Adult
SJ-19-164	Stetson Bank	Upper Meso	Red Snapper	Adult
SJ-19-165	Stetson Bank	Upper Meso	Red Snapper	Adult
SJ-19-166	Stetson Bank	Upper Meso	Red Snapper	Adult
SJ-19-167	Stetson Bank	Upper Meso	Red Snapper	Adult
SJ-19-168	Stetson Bank	Upper Meso	Red Snapper	Adult
SJ-19-169	Stetson Bank	Upper Meso	Red Snapper	Adult
SJ-19-170	Stetson Bank	Upper Meso	Red Snapper	Adult
SJ-19-171	Stetson Bank	Upper Meso	Red Snapper	Adult
SJ-19-172	Stetson Bank	Upper Meso	Red Snapper	Adult
SJ-19-173	Stetson Bank	Upper Meso	Red Snapper	Adult
SJ-19-174	Stetson Bank	Upper Meso	Red Snapper	Adult
SJ-19-175	Stetson Bank	Upper Meso	Red Snapper	Adult
SJ-19-176	Stetson Bank	Upper Meso	Red Snapper	Adult
SJ-19-177	Stetson Bank	Upper Meso	Red Snapper	Adult
SJ-19-178	Stetson Bank	Upper Meso	Red Snapper	Adult
SJ-19-179	Stetson Bank	Upper Meso	Red Snapper	Adult
SJ-19-180	Stetson Bank	Upper Meso	Red Snapper	Adult
SJ-19-181	Stetson Bank	Upper Meso	Red Snapper	Adult
SJ-19-182	Stetson Bank	Upper Meso	Red Snapper	Adult
SJ-19-183	Stetson Bank	Upper Meso	Red Snapper	Adult
SJ-19-184	Stetson Bank	Upper Meso	Red Snapper	Adult
SJ-19-185	Stetson Bank	Upper Meso	Red Snapper	Adult
SJ-19-186	Stetson Bank	Upper Meso	Red Snapper	Adult
SJ-19-187	Stetson Bank	Upper Meso	Red Snapper	Adult
SJ-19-188	Stetson Bank	Upper Meso	Red Snapper	Adult
SJ-19-189	Stetson Bank	Upper Meso	Red Snapper	Adult
SJ-19-190	Stetson Bank	Upper Meso	Red Snapper	Adult
SJ-19-191	Stetson Bank	Upper Meso	Red Snapper	Adult
SJ-19-192	Stetson Bank	Upper Meso	Red Snapper	Adult
SJ-19-193	Stetson Bank	Upper Meso	Red Snapper	Adult
SJ-19-194	Stetson Bank	Upper Meso	Red Snapper	Adult
SJ-19-195	Stetson Bank	Upper Meso	Vermilion Snapper	Adult
SJ-19-196	Stetson Bank	Upper Meso	Vermilion Snapper	Adult
SJ-19-197	Stetson Bank	Upper Meso	Vermilion Snapper	Adult
SJ-19-198	Stetson Bank	Upper Meso	Vermilion Snapper	Adult
SJ-19-199	Stetson Bank	Upper Meso	Vermilion Snapper	Adult
SJ-19-200	WFGB	Upper Meso	Red Snapper	Adult
SJ-19-201	WFGB	Upper Meso	Red Snapper	Adult
SJ-19-202	WFGB	Upper Meso	Red Snapper	Adult
SJ-19-203	WFGB	Upper Meso	Vermilion Snapper	Adult
SJ-19-204	WFGB	Upper Meso	Vermilion Snapper	Adult
SJ-19-205	WFGB	Upper Meso	Vermilion Snapper	Adult
SJ-19-206-2	WFGB	Upper Meso	Vermilion Snapper	Adult
SJ-19-207	WFGB	Upper Meso	Vermilion Snapper	Adult
SJ-19-208	WFGB	Upper Meso	Vermilion Snapper	Adult
SJ-19-209	WFGB	Upper Meso	Vermilion Snapper	Adult
SJ-19-210	WFGB	Upper Meso	Vermilion Snapper	Adult
SJ-19-211	WFGB	Upper Meso	Vermilion Snapper	Adult
SJ-19-212	WFGB	Upper Meso	Vermilion Snapper	Adult
SJ-19-213-2	WFGB	Upper Meso	Vermilion Snapper	Adult
SJ-19-214	WFGB	Upper Meso	Vermilion Snapper	Adult
SJ-19-215	WFGB	Upper Meso	Vermilion Snapper	Adult
SJ-19-216	WFGB	Upper Meso	Vermilion Snapper	Adult
SJ-19-217	WFGB	Upper Meso	Vermilion Snapper	Adult
SJ-19-218-2	WFGB	Upper Meso	Vermilion Snapper	Adult
SJ-19-219	WFGB	Upper Meso	Vermilion Snapper	Adult
SJ-19-220	WFGB	Upper Meso	Vermilion Snapper	Adult
SJ-19-221-2	WFGB	Upper Meso	Vermilion Snapper	Adult
SJ-19-222	WFGB	Upper Meso	Vermilion Snapper	Adult
SJ-19-223-2	WFGB	Upper Meso	Vermilion Snapper	Adult
SJ-19-224	WFGB	Upper Meso	Vermilion Snapper	Adult
SJ-19-225	WFGB	Upper Meso	Vermilion Snapper	Adult
SJ-19-226	WFGB	Upper Meso	Vermilion Snapper	Adult
SJ-19-227	WFGB	Upper Meso	Vermilion Snapper	Adult
SJ-19-228-2	WFGB	Upper Meso	Vermilion Snapper	Adult
SJ-19-229	WFGB	Upper Meso	Red Snapper	Adult
SJ-19-230	WFGB	Upper Meso	Red Snapper	Adult
SJ-19-231	WFGB	Upper Meso	Red Snapper	Adult
SJ-19-232	EFGB	Upper Meso	Red Snapper	Adult
SJ-19-233	EFGB	Upper Meso	Red Snapper	Adult
SJ-19-234-2	EFGB	Upper Meso	Red Snapper	Adult
SJ-19-235	EFGB	Upper Meso	Red Snapper	Adult
SJ-19-236	EFGB	Upper Meso	Red Snapper	Adult
SJ-19-237	EFGB	Upper Meso	Red Snapper	Adult
SJ-19-238	EFGB	Upper Meso	Red Snapper	Adult
SJ-19-239	EFGB	Upper Meso	Red Snapper	Adult
SJ-19-240	EFGB	Upper Meso	Red Snapper	Adult
SJ-19-241	EFGB	Upper Meso	Red Snapper	Adult
SJ-19-242	EFGB	Upper Meso	Red Snapper	Adult
SJ-19-243	EFGB	Upper Meso	Red Snapper	Adult
SJ-19-244	EFGB	Upper Meso	Red Snapper	Adult
SJ-19-245-2	EFGB	Upper Meso	Red Snapper	Adult
SJ-19-246	EFGB	Upper Meso	Red Snapper	Adult
SJ-19-247	EFGB	Upper Meso	Red Snapper	Adult
SJ-19-248	EFGB	Upper Meso	Red Snapper	Adult
SJ-19-249	EFGB	Upper Meso	Red Snapper	Adult
SJ-19-250	EFGB	Upper Meso	Red Snapper	Adult
SJ-19-251	EFGB	Upper Meso	Red Snapper	Adult
SJ-19-252	EFGB	Upper Meso	Red Snapper	Adult
SJ-19-253	EFGB	Upper Meso	Red Snapper	Adult
SJ-19-254	Parker	Lower Meso	Red Snapper	Adult
SJ-19-255	Parker	Lower Meso	Red Snapper	Juvenile
SJ-19-256	Parker	Lower Meso	Red Snapper	Adult
SJ-19-257	Parker	Lower Meso	Red Snapper	Juvenile
SJ-19-258	Parker	Lower Meso	Red Snapper	Juvenile
SJ-19-259	Parker	Lower Meso	Red Snapper	Adult
SJ-19-260-2	Parker	Lower Meso	Red Snapper	Adult
SJ-19-261	Parker	Lower Meso	Red Snapper	Adult
SJ-19-262-2	Parker	Lower Meso	Red Snapper	Adult
SJ-19-263b	Parker	Lower Meso	Red Snapper	Adult
SJ-19-264	Parker	Lower Meso	Red Snapper	Adult
SJ-19-265	Parker	Lower Meso	Red Snapper	Adult
SJ-19-266	Parker	Lower Meso	Red Snapper	Adult
SJ-19-267	Parker	Lower Meso	Red Snapper	Adult
SJ-19-268-2	Parker	Lower Meso	Red Snapper	Adult
SJ-19-269	Parker	Lower Meso	Red Snapper	Adult
SJ-19-270-2	Parker	Lower Meso	Red Snapper	Adult
SJ-19-271-2	Parker	Lower Meso	Red Snapper	Juvenile
SJ-19-272	Parker	Lower Meso	Red Snapper	Adult
SJ-19-273	Parker	Lower Meso	Red Snapper	Adult
SJ-19-274	Parker	Lower Meso	Red Snapper	Adult
SJ-19-275	Parker	Lower Meso	Red Snapper	Adult
SJ-19-276	Parker	Lower Meso	Red Snapper	Adult
SJ-19-277	Parker	Lower Meso	Red Snapper	Adult
SJ-19-278	Parker	Lower Meso	Red Snapper	Adult
SJ-19-279-2	Parker	Lower Meso	Red Snapper	Adult
SJ-19-280	Parker	Lower Meso	Red Snapper	Adult
SJ-19-281	Parker	Lower Meso	Red Snapper	Adult
SJ-19-282	Parker	Lower Meso	Red Snapper	Adult
SJ-19-283	Parker	Lower Meso	Red Snapper	Juvenile
SJ-19-284	Parker	Lower Meso	Red Snapper	Adult
SJ-19-285	Parker	Lower Meso	Red Snapper	Juvenile
SJ-19-286	Parker	Lower Meso	Red Snapper	Adult
SJ-19-287	Parker	Lower Meso	Vermilion Snapper	Adult
SJ-19-288	Parker	Lower Meso	Vermilion Snapper	Adult
SJ-19-289	Parker	Lower Meso	Vermilion Snapper	Adult
SJ-19-290	Parker	Lower Meso	Vermilion Snapper	Adult
SJ-19-291	Parker	Lower Meso	Vermilion Snapper	Adult
SJ-19-292	Parker	Lower Meso	Vermilion Snapper	Adult
SJ-19-293-2	Parker	Lower Meso	Vermilion Snapper	Adult
SJ-19-294-2	Parker	Lower Meso	Vermilion Snapper	Adult
SJ-19-295-2	Parker	Lower Meso	Vermilion Snapper	Adult
SJ-19-296-2	Parker	Lower Meso	Vermilion Snapper	Adult
SJ-19-297	Parker	Lower Meso	Vermilion Snapper	Adult
SJ-19-298	Parker	Lower Meso	Vermilion Snapper	Juvenile
SJ-19-299	Parker	Lower Meso	Vermilion Snapper	Juvenile
SJ-19-300	Parker	Lower Meso	Vermilion Snapper	Adult
SJ-19-301-2	Parker	Lower Meso	Vermilion Snapper	Adult
SJ-19-302	Alderdice	Upper Meso	Vermilion Snapper	Adult
SJ-19-303-2	Alderdice	Upper Meso	Vermilion Snapper	Adult
SJ-19-304	Alderdice	Upper Meso	Vermilion Snapper	Adult
SJ-19-305	Alderdice	Upper Meso	Vermilion Snapper	Adult
SJ-19-306	Alderdice	Upper Meso	Vermilion Snapper	Adult
SJ-19-307	Alderdice	Upper Meso	Red Snapper	Adult
SJ-19-308	Alderdice	Upper Meso	Red Snapper	Adult
SJ-19-309	Alderdice	Upper Meso	Red Snapper	Adult
SJ-19-310	Alderdice	Upper Meso	Red Snapper	Adult
SJ-19-311	Alderdice	Upper Meso	Red Snapper	Adult
SJ-19-312	Alderdice	Upper Meso	Red Snapper	Adult
SJ-19-313	Alderdice	Upper Meso	Red Snapper	Adult
SJ-19-314	Alderdice	Upper Meso	Red Snapper	Adult
SJ-19-315	Alderdice	Upper Meso	Vermilion Snapper	Adult
SJ-19-316-2	McNeil	Upper Meso	Vermilion Snapper	Adult
SJ-19-317	McNeil	Upper Meso	Vermilion Snapper	Adult
SJ-19-318-3	McNeil	Upper Meso	Vermilion Snapper	Juvenile
SJ-19-319	McNeil	Upper Meso	Vermilion Snapper	Adult
SJ-19-320-2	McNeil	Upper Meso	Vermilion Snapper	Adult
SJ-19-321-2	McNeil	Upper Meso	Vermilion Snapper	Adult
SJ-19-322	McNeil	Upper Meso	Vermilion Snapper	Adult
SJ-19-323-2	McNeil	Upper Meso	Vermilion Snapper	Adult
SJ-19-324-2	McNeil	Upper Meso	Vermilion Snapper	Adult
SJ-19-325	McNeil	Upper Meso	Vermilion Snapper	Adult
SJ-19-326-2	McNeil	Upper Meso	Vermilion Snapper	Adult
SJ-19-327	McNeil	Upper Meso	Vermilion Snapper	Adult
SJ-19-328-2	McNeil	Upper Meso	Vermilion Snapper	Adult
SJ-19-329-2	McNeil	Upper Meso	Vermilion Snapper	Adult
SJ-19-330-2	McNeil	Upper Meso	Vermilion Snapper	Adult
SJ-19-331-2	McNeil	Upper Meso	Vermilion Snapper	Adult
SJ-19-332	McNeil	Upper Meso	Vermilion Snapper	Adult
SJ-19-333-2	McNeil	Upper Meso	Vermilion Snapper	Adult
SJ-19-334-2	McNeil	Upper Meso	Vermilion Snapper	Adult
SJ-19-335	McNeil	Upper Meso	Vermilion Snapper	Adult
SJ-19-336-2	McNeil	Upper Meso	Vermilion Snapper	Adult
SJ-19-337-2	McNeil	Upper Meso	Vermilion Snapper	Adult
SJ-19-338	McNeil	Upper Meso	Vermilion Snapper	Adult
SJ-19-340	McNeil	Upper Meso	Red Snapper	Adult
SJ-19-341	McNeil	Upper Meso	Red Snapper	Adult
SJ-19-342	McNeil	Upper Meso	Red Snapper	Adult
SJ-19-343	McNeil	Upper Meso	Red Snapper	Adult
SJ-19-344	McNeil	Upper Meso	Red Snapper	Adult
SJ-19-345-2	McNeil	Upper Meso	Vermilion Snapper	Adult
SJ-19-347	McNeil	Upper Meso	Red Snapper	Adult
SJ-19-348	Bright	Upper Meso	Red Snapper	Adult
SJ-19-349	Bright	Upper Meso	Red Snapper	Adult
SJ-19-350	Bright	Upper Meso	Red Snapper	Adult
SJ-19-351	Bright	Upper Meso	Red Snapper	Adult
SJ-19-352	Bright	Upper Meso	Red Snapper	Adult
SJ-19-353	Bright	Upper Meso	Red Snapper	Adult
SJ-19-354-2	Bright	Upper Meso	Red Snapper	Adult
SJ-19-355	Bright	Upper Meso	Red Snapper	Adult
SJ-19-356	Bright	Upper Meso	Red Snapper	Adult
SJ-19-357	Bright	Upper Meso	Red Snapper	Adult
SJ-19-358	Bright	Upper Meso	Red Snapper	Adult
SJ-19-359	Bright	Upper Meso	Red Snapper	Adult
SJ-19-360	Bright	Upper Meso	Red Snapper	Adult
SJ-19-361	Bright	Upper Meso	Red Snapper	Adult
SJ-19-362-2	Bright	Upper Meso	Red Snapper	Adult
SJ-19-363-2	Bright	Upper Meso	Red Snapper	Adult
SJ-19-364	Bright	Upper Meso	Red Snapper	Adult
SJ-19-365-2	Bright	Upper Meso	Red Snapper	Adult
SJ-19-366	Bright	Upper Meso	Red Snapper	Adult
SJ-19-367	Bright	Upper Meso	Red Snapper	Adult
SJ-19-368	Elvers	Lower Meso	Vermilion Snapper	Adult
SJ-19-369	Elvers	Lower Meso	Vermilion Snapper	Adult
SJ-19-370	Elvers	Lower Meso	Vermilion Snapper	Adult
SJ-19-371	Elvers	Lower Meso	Vermilion Snapper	Adult
SJ-19-372	Elvers	Lower Meso	Vermilion Snapper	Adult
SJ-19-373	Elvers	Lower Meso	Vermilion Snapper	Adult
SJ-19-374	Elvers	Lower Meso	Vermilion Snapper	Adult
SJ-19-375	Elvers	Lower Meso	Vermilion Snapper	Adult
SJ-19-376	Elvers	Lower Meso	Vermilion Snapper	Adult
SJ-19-377	Elvers	Lower Meso	Vermilion Snapper	Adult
SJ-19-378-2	Elvers	Lower Meso	Vermilion Snapper	Adult
SJ-19-379	Elvers	Lower Meso	Vermilion Snapper	Adult
SJ-19-380	Elvers	Lower Meso	Vermilion Snapper	Adult
SJ-19-381	Elvers	Lower Meso	Vermilion Snapper	Juvenile
SJ-19-382	Elvers	Lower Meso	Vermilion Snapper	Adult
SJ-19-383	Elvers	Lower Meso	Vermilion Snapper	Adult
SJ-19-385	Elvers	Lower Meso	Vermilion Snapper	Adult
SJ-19-386	Elvers	Lower Meso	Vermilion Snapper	Adult
SJ-19-387	Elvers	Lower Meso	Vermilion Snapper	Adult
SJ-19-388-2	McGrail	Lower Meso	Vermilion Snapper	Adult
SJ-19-389-2	McGrail	Lower Meso	Vermilion Snapper	Adult
SJ-19-390-2	McGrail	Lower Meso	Vermilion Snapper	Adult
SJ-19-391-2	McGrail	Lower Meso	Vermilion Snapper	Adult
SJ-19-392	McGrail	Lower Meso	Vermilion Snapper	Adult
SJ-19-394	McGrail	Lower Meso	Vermilion Snapper	Adult
SJ-19-396-2	McGrail	Lower Meso	Vermilion Snapper	Adult
SJ-19-397	McGrail	Lower Meso	Vermilion Snapper	Adult
SJ-19-398-2	McGrail	Lower Meso	Vermilion Snapper	Adult
SJ-19-399-2	McGrail	Lower Meso	Vermilion Snapper	Adult
SJ-19-400	McGrail	Lower Meso	Red Snapper	Adult
SJ-19-401	McGrail	Lower Meso	Red Snapper	Adult
SJ-19-402	McGrail	Lower Meso	Red Snapper	Adult
SJ-19-403	McGrail	Lower Meso	Red Snapper	Adult
SJ-19-404	McGrail	Lower Meso	Red Snapper	Adult
SJ-19-405	McGrail	Lower Meso	Red Snapper	Adult
SJ-19-406	McGrail	Lower Meso	Red Snapper	Adult
SJ-19-407	McGrail	Lower Meso	Red Snapper	Adult
SJ-19-408	McGrail	Lower Meso	Red Snapper	Adult
SJ-19-409	McGrail	Lower Meso	Red Snapper	Adult
SJ-19-410	McGrail	Lower Meso	Red Snapper	Adult
SJ-19-411	McGrail	Lower Meso	Vermilion Snapper	Adult
SJ-19-412-2	McGrail	Lower Meso	Vermilion Snapper	Adult
SJ-19-413	McGrail	Lower Meso	Vermilion Snapper	Adult
SJ-19-414-2	McGrail	Lower Meso	Vermilion Snapper	Adult
SJ-19-415-2	McGrail	Lower Meso	Vermilion Snapper	Adult
SJ-19-416-2	McGrail	Lower Meso	Vermilion Snapper	Adult
SJ-19-417	McGrail	Lower Meso	Vermilion Snapper	Adult
SJ-19-418-2	McGrail	Lower Meso	Vermilion Snapper	Adult
SJ-19-419-2	McGrail	Lower Meso	Vermilion Snapper	Adult
SJ-19-420	McGrail	Lower Meso	Vermilion Snapper	Adult
SJ-19-421-2	McGrail	Lower Meso	Vermilion Snapper	Adult
SJ-19-422-2	McGrail	Lower Meso	Vermilion Snapper	Adult
SJ-19-423	McGrail	Lower Meso	Vermilion Snapper	Adult
SJ-19-424	Bouma	Upper Meso	Red Snapper	Adult
SJ-19-425	Bouma	Upper Meso	Red Snapper	Adult
SJ-19-426-2	Bouma	Upper Meso	Red Snapper	Adult
SJ-19-427	Bouma	Upper Meso	Red Snapper	Adult
SJ-19-428-2	Bouma	Upper Meso	Red Snapper	Adult
SJ-19-429	Bouma	Upper Meso	Red Snapper	Adult
SJ-19-430	Bouma	Upper Meso	Red Snapper	Adult
SJ-19-431	Bouma	Upper Meso	Red Snapper	Adult
SJ-19-432	Bouma	Upper Meso	Red Snapper	Adult
SJ-19-433	Bouma	Upper Meso	Red Snapper	Adult
SJ-19-434	Bouma	Upper Meso	Red Snapper	Adult
SJ-19-435	Bouma	Upper Meso	Red Snapper	Adult
SJ-19-436	Bouma	Upper Meso	Red Snapper	Adult
SJ-19-437	Bouma	Upper Meso	Red Snapper	Adult
SJ-19-438	Bouma	Upper Meso	Red Snapper	Adult
SJ-19-439	Bouma	Upper Meso	Red Snapper	Adult
SJ-19-440	Bouma	Upper Meso	Red Snapper	Adult
SJ-19-441	Bouma	Upper Meso	Red Snapper	Adult
SJ-19-442	Bouma	Upper Meso	Red Snapper	Adult
SJ-19-443-2	Bouma	Upper Meso	Red Snapper	Adult
SJ-19-444	Bouma	Upper Meso	Red Snapper	Adult
SJ-19-445	Bouma	Upper Meso	Red Snapper	Adult
SJ-19-446	Bouma	Upper Meso	Red Snapper	Adult
SJ-19-447-2	Bouma	Upper Meso	Red Snapper	Adult
SJ-19-448	Sonnier	Upper Meso	Vermilion Snapper	Adult
SJ-19-449	Sonnier	Upper Meso	Vermilion Snapper	Adult
SJ-19-450-2	Sonnier	Upper Meso	Vermilion Snapper	Adult
SJ-19-451-2	Sonnier	Upper Meso	Vermilion Snapper	Adult
SJ-19-452-2	Sonnier	Upper Meso	Vermilion Snapper	Adult
SJ-19-453-2	Sonnier	Upper Meso	Vermilion Snapper	Adult
SJ-19-455	Sonnier	Upper Meso	Vermilion Snapper	Adult
SJ-19-456	Sonnier	Upper Meso	Vermilion Snapper	Adult
SJ-19-457-2	Sonnier	Upper Meso	Vermilion Snapper	Adult
SJ-19-458-2	Sonnier	Upper Meso	Vermilion Snapper	Adult
SJ-19-459	Sonnier	Upper Meso	Vermilion Snapper	Adult
SJ-19-460	Sonnier	Upper Meso	Vermilion Snapper	Adult
SJ-19-470-2	Sonnier	Upper Meso	Vermilion Snapper	Adult
SJ-19-472	Sonnier	Upper Meso	Vermilion Snapper	Adult
SJ-19-473	Sonnier	Upper Meso	Vermilion Snapper	Juvenile
SJ-19-474	Sonnier	Upper Meso	Vermilion Snapper	Adult
SJ-19-475	Sonnier	Upper Meso	Vermilion Snapper	Juvenile
SJ-19-476	Sonnier	Upper Meso	Vermilion Snapper	Adult
SJ-19-477	Sonnier	Upper Meso	Vermilion Snapper	Adult
SJ-19-478-2	Sonnier	Upper Meso	Vermilion Snapper	Adult
SJ-19-479-2	Sonnier	Upper Meso	Vermilion Snapper	Adult
SJ-19-480	Sonnier	Upper Meso	Vermilion Snapper	Adult
SJ-19-481	Stetson Bank	Upper Meso	Vermilion Snapper	Adult
SJ-19-482	Stetson Bank	Upper Meso	Vermilion Snapper	Adult
SJ-19-483	Stetson Bank	Upper Meso	Vermilion Snapper	Adult
SJ-19-484	Stetson Bank	Upper Meso	Vermilion Snapper	Adult
SJ-19-485	WFGB	Lower Meso	Vermilion Snapper	Adult
SJ-19-486	WFGB	Lower Meso	Vermilion Snapper	Adult
SJ-19-487	WFGB	Lower Meso	Vermilion Snapper	Adult
SJ-19-488	WFGB	Lower Meso	Vermilion Snapper	Adult
SJ-19-489	WFGB	Upper Meso	Red Snapper	Adult
SJ-19-490	WFGB	Lower Meso	Red Snapper	Adult
SJ-19-491-2	WFGB	Lower Meso	Red Snapper	Adult
SJ-19-492	WFGB	Lower Meso	Red Snapper	Adult
SJ-19-493	WFGB	Lower Meso	Red Snapper	Adult
SJ-19-494	WFGB	Lower Meso	Red Snapper	Adult
SJ-19-495	WFGB	Upper Meso	Red Snapper	Adult
SJ-19-496	EFGB	Upper Meso	Red Snapper	Adult
SJ-19-497-2	EFGB	Upper Meso	Red Snapper	Adult
SJ-19-498-2	EFGB	Upper Meso	Red Snapper	Adult
SJ-19-499	EFGB	Upper Meso	Red Snapper	Adult
SJ-19-500	EFGB	Upper Meso	Red Snapper	Adult
SJ-19-501	EFGB	Upper Meso	Red Snapper	Adult
SJ-19-502	EFGB	Upper Meso	Red Snapper	Adult
SJ-19-503	EFGB	Upper Meso	Red Snapper	Adult
SJ-19-504	EFGB	Upper Meso	Red Snapper	Adult
SJ-19-505	McNeil	Upper Meso	Red Snapper	Adult
SJ-19-506	McNeil	Upper Meso	Red Snapper	Adult
SJ-19-507	McNeil	Upper Meso	Red Snapper	Adult
SJ-19-508	McNeil	Upper Meso	Vermilion Snapper	Adult
SJ-19-509	McNeil	Upper Meso	Vermilion Snapper	Adult
SJ-19-510	Bright	Upper Meso	Red Snapper	Adult
SJ-19-511	Bright	Upper Meso	Red Snapper	Adult
SJ-19-512-2	Bright	Upper Meso	Red Snapper	Adult
SJ-19-513	Bright	Lower Meso	Red Snapper	Adult
SJ-19-515	Elvers	Lower Meso	Red Snapper	Adult
SJ-19-516	Elvers	Lower Meso	Vermilion Snapper	Adult
SJ-19-517	McGrail	Lower Meso	Red Snapper	Adult
SJ-19-518	McGrail	Lower Meso	Red Snapper	Adult
SJ-19-519	McGrail	Lower Meso	Red Snapper	Adult
SJ-19-520	McGrail	Lower Meso	Red Snapper	Adult
SJ-19-521	McGrail	Lower Meso	Red Snapper	Adult
SJ-19-522	McGrail	Lower Meso	Red Snapper	Adult
SJ-19-523	McGrail	Lower Meso	Vermilion Snapper	Adult
SJ-19-524	Bouma	Lower Meso	Red Snapper	Adult
SJ-19-525	Bouma	Lower Meso	Red Snapper	Adult
SJ-19-526	Bouma	Lower Meso	Red Snapper	Adult
SJ-19-527	Bouma	Lower Meso	Red Snapper	Adult
SJ-19-528	Bouma	Lower Meso	Red Snapper	Adult
SJ-19-529	Bouma	Lower Meso	Red Snapper	Adult
SJ-19-530	Bouma	Upper Meso	Red Snapper	Adult
SJ-19-531	Alderdice	Upper Meso	Red Snapper	Adult
SJ-19-532	Alderdice	Upper Meso	Red Snapper	Adult
SJ-19-533	Alderdice	Upper Meso	Red Snapper	Adult
SJ-19-534-2	Alderdice	Upper Meso	Red Snapper	Adult
SJ-19-535	Alderdice	Upper Meso	Vermilion Snapper	Adult
SJ-19-536	Alderdice	Upper Meso	Vermilion Snapper	Adult
SJ-19-537	Alderdice	Upper Meso	Vermilion Snapper	Adult
SJ-19-538	Alderdice	Upper Meso	Vermilion Snapper	Adult
SJ-19-539	Alderdice	Upper Meso	Vermilion Snapper	Adult
SJ-19-540	Alabama Alps	Upper Meso	Red Snapper	Adult
SJ-19-541	Alabama Alps	Upper Meso	Red Snapper	Adult
SJ-19-542	Alabama Alps	Upper Meso	Red Snapper	Adult
SJ-19-543	Alabama Alps	Upper Meso	Red Snapper	Adult
SJ-19-544	Alabama Alps	Upper Meso	Red Snapper	Adult
SJ-19-545	Alabama Alps	Upper Meso	Red Snapper	Adult
SJ-19-546	Alabama Alps	Upper Meso	Red Snapper	Adult
SJ-19-547	Alabama Alps	Upper Meso	Vermilion Snapper	Adult
SJ-19-548	Alabama Alps	Upper Meso	Vermilion Snapper	Adult
SJ-19-549	Roughtongue reef	Upper Meso	Vermilion Snapper	Adult
SJ-19-550	Roughtongue reef	Upper Meso	Vermilion Snapper	Adult
SJ-19-551	Roughtongue reef	Upper Meso	Vermilion Snapper	Adult
SJ-19-552	Roughtongue reef	Upper Meso	Vermilion Snapper	Adult
SJ-19-553	Roughtongue reef	Upper Meso	Vermilion Snapper	Adult

### Sheet: TableS3_FIS-Within_Site
Exploring Inbreeding coefficients (FIS) values (potential Wahlund Effect) in Red Snapper (Lutjanus campechanus)
# 1) quantify overall FIS,
# 2) recalculate FIS by site,
# 3) inspect locus-specific FIS distributions,
# 4) calculate individual Ho,
# 5) quantify site/locus missingness,
# 6) filter loci by MAF + missingness + HWE,
# 7) recompute FIS after filtering,
# 8) compare with Principal Component Analysis (PCA)/Discriminant Analyses of Principal Components (DAPC) to distinguish pooling effects, biological structure, and genotyping artifacts.
*East Flowers Garden Banks (EFGB) and West Flowers Garden Banks (WFGB)
#1) Overall basic stats per snapper species
Basic Overall Stats	Ho	Hs	Ht	Dst	Htp	Dstp	Fst	Fstp	Fis	Dest
Red Snapper (Lutjanus campechanus)	0.0501	0.0666	0.067	0.0005	0.0669	0.0005	0.0068	0.0074	0.2476	0.0005
Vermilion Snapper (Rhomboplites aurorubens)	0.0533	0.0758	0.0758	0	0.0757	0	0.0006	-0.0001	0.297	0
#2) FIS by Site
Site	n_ind	FIS_mean	FIS_median
Sonnier	15	0.41502	0.4118
Alderdice	10	0.307457	0
Stetson Bank	30	0.13295	0
McGrail	10	0.130832	0
Parker	33	0.115911	0
Brigth	22	0.114319	0
EFBG*	27	0.113484	0
McNeil	6	0.104144	0
Bouma	21	0.103154	0
WFGB*	13	0.0955477	0
Roughtongue	7	0.0945296	0
Alabama Banks	8	0.0755062	0
Diaphus	1	NA	NA
Elvers	1	NA	NA
#3) locus-specific FIS distributions per site
#4) Ho individual
Individual	Site	Ho
SJ-19-001	Bouma	0.0509161
SJ-19-002	Bouma	0.0381572
SJ-19-003	Bouma	0.0382288
SJ-19-037	Diaphus	0.0333054
SJ-19-038	Alderdice	0.0216881
SJ-19-039	Alderdice	0.0247225
SJ-19-040	Alderdice	0.0163632
SJ-19-041	Alderdice	0.0235034
SJ-19-042	Alderdice	0.0244929
SJ-19-043	Alderdice	0.0226449
SJ-19-044	Alderdice	0.0233437
SJ-19-048	Sonnier	0.0331666
SJ-19-050	Sonnier	0.0256585
SJ-19-051	Sonnier	0.0407227
SJ-19-052	Sonnier	0.0236974
SJ-19-053	Sonnier	0.0202665
SJ-19-054	Sonnier	0.0156624
SJ-19-055	Sonnier	0.022772
SJ-19-056	Sonnier	0.0206718
SJ-19-057	Sonnier	0.0200216
SJ-19-059	Sonnier	0.0213383
SJ-19-060	Sonnier	0.0245225
SJ-19-061	Sonnier	0.0138724
SJ-19-062	Sonnier	0.0475919
SJ-19-063	Sonnier	0.0465483
SJ-19-065	Sonnier	0.0393289
SJ-19-086	Alderdice	0.0552056
SJ-19-125	Alabama Banks	0.049687
SJ-19-130	Roughtongue	0.0549737
SJ-19-132	Roughtongue	0.0573181
SJ-19-133	Roughtongue	0.0476531
SJ-19-134	Roughtongue	0.0423482
SJ-19-135	Roughtongue	0.0414821
SJ-19-136	Roughtongue	0.0518836
SJ-19-137	Roughtongue	0.0442185
SJ-19-163	Stetson Bank	0.0441568
SJ-19-164	Stetson Bank	0.0379452
SJ-19-165	Stetson Bank	0.0435551
SJ-19-166	Stetson Bank	0.0378423
SJ-19-167	Stetson Bank	0.0429083
SJ-19-168	Stetson Bank	0.0379197
SJ-19-169	Stetson Bank	0.0408814
SJ-19-170	Stetson Bank	0.0413223
SJ-19-172	Stetson Bank	0.0408795
SJ-19-173	Stetson Bank	0.0440641
SJ-19-174	Stetson Bank	0.0448866
SJ-19-175	Stetson Bank	0.0435816
SJ-19-176	Stetson Bank	0.0495106
SJ-19-177	Stetson Bank	0.0558344
SJ-19-178	Stetson Bank	0.045044
SJ-19-179	Stetson Bank	0.0393447
SJ-19-180	Stetson Bank	0.0566744
SJ-19-181	Stetson Bank	0.038297
SJ-19-182	Stetson Bank	0.0530259
SJ-19-183	Stetson Bank	0.0441982
SJ-19-184	Stetson Bank	0.0481372
SJ-19-185	Stetson Bank	0.0458771
SJ-19-186	Stetson Bank	0.0381724
SJ-19-187	Stetson Bank	0.0399495
SJ-19-189	Stetson Bank	0.03863
SJ-19-190	Stetson Bank	0.0411033
SJ-19-191	Stetson Bank	0.0548995
SJ-19-192	Stetson Bank	0.0481969
SJ-19-193	Stetson Bank	0.0490011
SJ-19-194	Stetson Bank	0.0475865
SJ-19-200	WFGB	0.0517195
SJ-19-201	WFGB	0.0456603
SJ-19-202	WFGB	0.0404529
SJ-19-229	WFGB	0.0516605
SJ-19-230	WFGB	0.0543618
SJ-19-231	WFGB	0.0364484
SJ-19-232	EFBG	0.0500229
SJ-19-233	EFBG	0.0484717
SJ-19-234	EFBG	0.0466309
SJ-19-235	EFBG	0.0505342
SJ-19-236	EFBG	0.0531358
SJ-19-237	EFBG	0.0278992
SJ-19-239	EFBG	0.0449697
SJ-19-240	EFBG	0.0379481
SJ-19-241	EFBG	0.0431851
SJ-19-244	EFBG	0.0470654
SJ-19-245	EFBG	0.0432382
SJ-19-246	EFBG	0.0461538
SJ-19-247	EFBG	0.054307
SJ-19-248	EFBG	0.0509237
SJ-19-249	EFBG	0.0408488
SJ-19-250	EFBG	0.0515619
SJ-19-251	EFBG	0.0432012
SJ-19-252	EFBG	0.0439027
SJ-19-253	EFBG	0.0449123
SJ-19-254	Parker	0.033225
SJ-19-255	Parker	0.0525068
SJ-19-256	Parker	0.045739
SJ-19-257	Parker	0.0517928
SJ-19-258	Parker	0.0430166
SJ-19-259	Parker	0.0500705
SJ-19-260	Parker	0.0429146
SJ-19-261	Parker	0.0477976
SJ-19-262	Parker	0.0547128
SJ-19-263	Parker	0.0327614
SJ-19-264	Parker	0.055168
SJ-19-265	Parker	0.0519317
SJ-19-266	Parker	0.0544426
SJ-19-267	Parker	0.0568514
SJ-19-268	Parker	0.0506788
SJ-19-269	Parker	0.052626
SJ-19-270	Parker	0.0601864
SJ-19-271	Parker	0.0512651
SJ-19-272	Parker	0.0556496
SJ-19-273	Parker	0.0571458
SJ-19-274	Parker	0.0501495
SJ-19-275	Parker	0.0427448
SJ-19-276	Parker	0.0386931
SJ-19-277	Parker	0.0282361
SJ-19-278	Parker	0.0461246
SJ-19-279	Parker	0.0355376
SJ-19-280	Parker	0.0432065
SJ-19-281	Parker	0.0493632
SJ-19-282	Parker	0.0497949
SJ-19-283	Parker	0.0517815
SJ-19-284	Parker	0.0564545
SJ-19-285	Parker	0.0522533
SJ-19-286	Parker	0.0527994
SJ-19-340	McNeil	0.0561081
SJ-19-341	McNeil	0.042919
SJ-19-344	McNeil	0.0509594
SJ-19-348	Brigth	0.0457508
SJ-19-349	Brigth	0.0476912
SJ-19-350	Brigth	0.0495624
SJ-19-351	Brigth	0.0502651
SJ-19-352	Brigth	0.046465
SJ-19-353	Brigth	0.0400566
SJ-19-354	Brigth	0.0573051
SJ-19-355	Brigth	0.0411237
SJ-19-356	Brigth	0.0397304
SJ-19-357	Brigth	0.0449756
SJ-19-360	Brigth	0.054692
SJ-19-361	Brigth	0.0459318
SJ-19-362	Brigth	0.0456122
SJ-19-363	Brigth	0.0537882
SJ-19-364	Brigth	0.0461058
SJ-19-365	Brigth	0.0466634
SJ-19-367	Brigth	0.0540923
SJ-19-379	WFGB	0.0549805
SJ-19-380	WFGB	0.055018
SJ-19-381	WFGB	0.0543725
SJ-19-382	WFGB	0.0554531
SJ-19-383	WFGB	0.0518081
SJ-19-384	WFGB	0.0443822
SJ-19-385	EFBG	0.0507145
SJ-19-386	EFBG	0.0439679
SJ-19-387	EFBG	0.0482025
SJ-19-388	EFBG	0.050071
SJ-19-389	EFBG	0.0473688
SJ-19-390	EFBG	0.0381523
SJ-19-392	EFBG	0.0420354
SJ-19-393	McNeil	0.0432865
SJ-19-394	McNeil	0.0405426
SJ-19-395	McNeil	0.0549883
SJ-19-398	Brigth	0.0513565
SJ-19-399	Brigth	0.0449548
SJ-19-400	Brigth	0.0544161
SJ-19-401	Brigth	0.047473
SJ-19-403	Elvers	0.0531266
SJ-19-421	Alderdice	0.059955
SJ-19-422	Alderdice	0.0620339
SJ-19-426	Bouma	0.0605647
SJ-19-430	Alabama Banks	0.0492036
SJ-19-431	Alabama Banks	0.0579337
SJ-19-432	Alabama Banks	0.0431334
SJ-19-433	Alabama Banks	0.0492476
SJ-19-434	Alabama Banks	0.0526088
SJ-19-435	Alabama Banks	0.0531219
SJ-19-436	Alabama Banks	0.0555239
SJ-19-477	Brigth	0.0569969
SJ-19-489	WFGB	0.0597915
SJ-19-498	EFBG	0.0665718
SJ-19-512	McGrail	0.0524071
SJ-19-514	McGrail	0.042449
SJ-19-515	McGrail	0.0495235
SJ-19-516	McGrail	0.0394037
SJ-19-517	McGrail	0.0476219
SJ-19-518	McGrail	0.0397694
SJ-19-519	McGrail	0.0563395
SJ-19-520	McGrail	0.043154
SJ-19-521	McGrail	0.0401367
SJ-19-522	McGrail	0.0515329
SJ-19-535	Bouma	0.0361165
SJ-19-536	Bouma	0.0499671
SJ-19-537	Bouma	0.0483684
SJ-19-538	Bouma	0.0522196
SJ-19-539	Bouma	0.0493348
SJ-19-540	Bouma	0.0555413
SJ-19-541	Bouma	0.0425429
SJ-19-542	Bouma	0.0548198
SJ-19-543	Bouma	0.0573942
SJ-19-544	Bouma	0.051973
SJ-19-545	Bouma	0.0371905
SJ-19-546	Bouma	0.0542588
SJ-19-547	Bouma	0.0430524
SJ-19-549	Bouma	0.0525849
SJ-19-551	Bouma	0.043581
SJ-19-552	Bouma	0.0486401
SJ-19-553	Bouma	0.0557477
# 5) quantify site/locus missingness,
Site	Missingness_mean
Bouma	0.190263
Diaphus	0.201871
Alderdice	0.300577
Sonnier	0.363628
Alabama Banks	0.122119
Roughtongue	0.198564
Stetson Bank	0.283526
WFGB	0.171787
EFBG	0.246026
Parker	0.198795
McNeil	0.248481
Brigth	0.19819
Elvers	0.0918202
McGrail	0.270612
# 6) filter loci by MAF + missingness
Sensitivity analyses using alternative filtering thresholds, including missingness thresholds of <15%, <20%, <25%, and <30%, and minor allele frequency (MAF) thresholds of >0.01 and >0.02, reduced the number of retained loci but did not reveal consistent genome-wide patterns of inbreeding across sites. Within-site FIS was recalculated using a filtered dataset that retained loci with <30% missing …
# 7) recompute FIS after filtering,
Site	FIS_mean	FIS_median
Sonnier	0.57305	1
Alderdice	0.307022	0
WFGB	0.210885	0
Stetson Bank	0.188133	0
Brigth	0.141914	0
Bouma	0.138207	0
McGrail	0.137674	0
Roughtongue	0.134365	0
EFBG	0.114401	0
McNeil	0.100925	0
Parker	0.0899033	0
Alabama Banks	0.0473302	0
Diaphus	NA	NA
Elvers	NA	NA
# 8) compare with PCA/DAPC to distinguish pooling effects, biological structure, and genotyping artifacts.
Figs. 2, 3; Supplementary Figures S1a-c; S2a-c; S3–S4.

### Sheet: TableS4_GenDistMatrix per Spp 
Table S4a. Red Snapper (Lutjanus campechanus) pairwise Cavalli-Sforza and Edwards' Chord (Dch) genetic distance matrix
*East Flowers Garden Banks (EFGB) and West Flowers Garden Banks (WFGB)
Site	Bouma Bank	Diaphus Bank	Alderdice Bank	Sonnier Bank	Alabama Banks	Roughtongue Reef	Stetson Bank	WFGB	EFBG	Parker Bank	McNeil Bank	Brigth Bank	Elvers Bank	McGrail Bank
Bouma Bank	0	0.0396636	0.0161566	0.015836	0.0112204	0.0138788	0.0109944	0.0125937	0.0115497	0.0108544	0.0152394	0.0119419	0.0304763	0.012461
Diaphus Bank	0.0396636	0	0.0415738	0.0405145	0.0389831	0.0386857	0.0390946	0.0388866	0.0392452	0.038512	0.0407354	0.0399868	0.0495259	0.0383719
Alderdice Bank	0.0161566	0.0415738	0	0.0194038	0.0162394	0.0190683	0.015863	0.0170045	0.0162759	0.015821	0.019701	0.0168901	0.0347077	0.0170876
Sonnier Bank	0.015836	0.0405145	0.0194038	0	0.0164086	0.0184299	0.0162059	0.0165929	0.0161308	0.015342	0.0199239	0.0160163	0.0329631	0.0174242
Alabama Banks	0.0112204	0.0389831	0.0162394	0.0164086	0	0.0150546	0.0111609	0.0123438	0.0112445	0.0113218	0.0169959	0.0115563	0.0319778	0.0141036
Roughtongue Reef	0.0138788	0.0386857	0.0190683	0.0184299	0.0150546	0	0.0138186	0.0146143	0.0134713	0.0139586	0.0187771	0.0138498	0.0335081	0.0160565
Stetson Bank	0.0109944	0.0390946	0.015863	0.0162059	0.0111609	0.0138186	0	0.0121567	0.0112396	0.0103526	0.0151871	0.0115243	0.0299868	0.0121097
WFGB*	0.0125937	0.0388866	0.0170045	0.0165929	0.0123438	0.0146143	0.0121567	0	0.0116563	0.0115614	0.0163967	0.0127931	0.0315798	0.0135691
EFBG*	0.0115497	0.0392452	0.0162759	0.0161308	0.0112445	0.0134713	0.0112396	0.0116563	0	0.0101726	0.0154132	0.0111544	0.030551	0.01227
Parker Bank	0.0108544	0.038512	0.015821	0.015342	0.0113218	0.0139586	0.0103526	0.0115614	0.0101726	0	0.0154579	0.0112433	0.0309987	0.0125949
McNeil Bank	0.0152394	0.0407354	0.019701	0.0199239	0.0169959	0.0187771	0.0151871	0.0163967	0.0154132	0.0154579	0	0.0156168	0.0339596	0.0179248
Brigth Bank	0.0119419	0.0399868	0.0168901	0.0160163	0.0115563	0.0138498	0.0115243	0.0127931	0.0111544	0.0112433	0.0156168	0	0.0303907	0.0127529
Elvers Bank	0.0304763	0.0495259	0.0347077	0.0329631	0.0319778	0.0335081	0.0299868	0.0315798	0.030551	0.0309987	0.0339596	0.0303907	0	0.0325958
McGrail Bank	0.012461	0.0383719	0.0170876	0.0174242	0.0141036	0.0160565	0.0121097	0.0135691	0.01227	0.0125949	0.0179248	0.0127529	0.0325958	0
Table S4b. Vermilion Snapper (Rhomboplites aurorubens) pairwise Dch genetic distance matrix
Site	Sonnier Bank	Alabama Banks	Diaphus Bank	Alderdice Bank	Roughtongue Reef	Stetson Bank	WFGB	Parker Bank	McNeil Bank	Elvers Bank	McGrail Bank
Sonnier Bank	0	0.0110155	0.0129776	0.0116801	0.0114801	0.0112924	0.010293	0.00959186	0.0130248	0.0128124	0.00870375
Alabama Banks	0.0110155	0	0.0114916	0.010185	0.0109695	0.0126259	0.011243	0.0107964	0.0134004	0.0130809	0.0101125
Diaphus Bank	0.0129776	0.0114916	0	0.0122412	0.0125627	0.0145561	0.0131616	0.0131887	0.0154913	0.0152749	0.0124282
Alderdice Bank	0.0116801	0.010185	0.0122412	0	0.0112853	0.0131822	0.0116764	0.0117626	0.0141915	0.0134846	0.0112958
Roughtongue Reef	0.0114801	0.0109695	0.0125627	0.0112853	0	0.0119548	0.0107506	0.0103532	0.0137046	0.0131331	0.00975874
Stetson Bank	0.0112924	0.0126259	0.0145561	0.0131822	0.0119548	0	0.0109462	0.0124109	0.0144859	0.0134682	0.0114502
WFGB*	0.010293	0.011243	0.0131616	0.0116764	0.0107506	0.0109462	0	0.00924852	0.0127939	0.012549	0.00820802
Parker Bank	0.00959186	0.0107964	0.0131887	0.0117626	0.0103532	0.0124109	0.00924852	0	0.0129312	0.0116702	0.00977709
McNeil Bank	0.0130248	0.0134004	0.0154913	0.0141915	0.0137046	0.0144859	0.0127939	0.0129312	0	0.0150511	0.0125707
Elvers Bank	0.0128124	0.0130809	0.0152749	0.0134846	0.0131331	0.0134682	0.012549	0.0116702	0.0150511	0	0.0114533
McGrail Bank	0.00870375	0.0101125	0.0124282	0.0112958	0.00975874	0.0114502	0.00820802	0.00977709	0.0125707	0.0114533	0

### Sheet: TableS5. Age RS-VS
Table S5a. Number of Red Snapper (Lutjanus campechanus) individuals by site and ages
Sites/Age (yrs)	2	3	4	5	6	7	8	9	10	11	12	13	14	15	16	18	19	20	Total
Alabama Alps		5	3																8
Alderdice Bank	2	3	3	3	3			1	1	1		1	2						20
Bouma Bank		3	2	4	13	2	3	2				2							31
Bright Bank			1	4	6	4	1	4	1		1			1					23
Diaphus Bank					1						1								2
EFGB			3	7	5	2	2	2	1	2		2	1		3	1			31
Elvers Bank								1											1
McGrail Bank		2	1	3	2	1	1	1		2			1	1	1	1			17
McNeil Bank			1			4		2			1		1						9
Parker Bank	6	9	5	6	6	1													33
Roughtongue Reef	1	7		1															9
Sonnier Bank		6	9	3	2														20
Stetson Bank			1	9	12	4	1	2	1	2									32
WFGB			2	1		2			2		1				1	2	1	1	13
Total	9	35	31	41	50	20	8	15	6	7	4	5	5	2	5	4	1	1	249
RS	2	3	4	5	6	7	8	9	10	Total	%
2-10 yrs	9	35	31	41	50	20	8	15	6	215	86.3454
	11	12	13	14	15	16	18	19	20
11-20 yrs	7	4	5	5	2	5	4	1	1	34	13.6546
Table S5b. Number of Vermilion Snapper (Rhomboplites aurorubens) individuals by site and ages
Sites/Age	1	2	3	4	5	6	7	8	9	10	11	12	14	15	16	18	19	Total
Alabama Alps			5	6	2	2	3			1			1					20
Alderdice Bank		2	2	1	1	3	4	3			2	3	2		2	1		26
Diaphus Bank	1	1	1		1	4	2	3	4	1	3				2			23
Elvers Bank		1	3	4		1		2	4	2	1	1	1					20
McGrail Bank			1	1	3		3	4	3	4	2	1	1		1			24
McNeil Bank		1	6	10	5	1	1	2										26
Parker Bank		2	3	4	2	1	1	1	1									15
Roughtongue Reef			3	4	2	3	1	1										14
Sonnier Bank		2	9	7	3	1												22
Stetson Bank			1	1	1	5			1									9
WFGB				2	3	2	3	2	4	6	3	1	1	1	1		1	30
Total	1	9	34	40	23	23	18	18	17	14	11	6	6	1	6	1	1	229
VS	1	2	3	4	5	6	7	8	9	10	Total	%
1-10 yrs	1	9	34	40	23	23	18	18	17	14	197	86.0262
	11	12	13	14	15	16	18	19	20
11-19 yrs	11	6	6	1	6	1	1	32			64	13.9738

### Sheet: TableS6. Collin. Correlation
Table S6a. Collinearity correlation Red Snapper (Lutjanus campechanus)
Element	7Li	11B	25Mg	55Mn	59Co	60Ni	63Cu	66Zn	88Sr	138Ba
7Li	1	0.56	0.32	0.227	0.67	0.202	0.596	0.273	0.361	0.143
11B	0.56	1	0.35	0.247	0.774	0.071	0.451	-0.023	0.175	0.16
25Mg	0.32	0.35	1	0.366	0.366	0.212	0.197	0.215	0.184	0.151
55Mn	0.227	0.247	0.366	1	0.323	0.148	0.256	0.14	0.105	0.235
59Co	0.67	0.774	0.366	0.323	1	0.174	0.715	0.086	0.338	0.25
60Ni	0.202	0.071	0.212	0.148	0.174	1	0.24	0.147	0.117	0.085
63Cu	0.596	0.451	0.197	0.256	0.715	0.24	1	0.394	0.136	0.174
66Zn	0.273	-0.023	0.215	0.14	0.086	0.147	0.394	1	0.149	-0.046
88Sr	0.361	0.175	0.184	0.105	0.338	0.117	0.136	0.149	1	0.132
138Ba	0.143	0.16	0.151	0.235	0.25	0.085	0.174	-0.046	0.132	1
Table S6b. Collinearity correlation Vermilion Snapper (Rhomboplites aurorubens)
Element	7Li	11B	25Mg	55Mn	59Co	60Ni	63Cu	66Zn	88Sr	138Ba
7Li	1	0.065	-0.099	-0.186	-0.093	0.13	0.19	0.231	0.071	0.495
11B	0.065	1	0.226	0.25	0.556	0.14	0.42	0.025	-0.026	0.055
25Mg	-0.099	0.226	1	0.461	0.202	0.095	0.225	0.362	-0.267	0.029
55Mn	-0.186	0.25	0.461	1	0.285	0.061	0.129	0.009	-0.283	-0.05
59Co	-0.093	0.556	0.202	0.285	1	0.14	0.565	-0.092	-0.002	0.042
60Ni	0.13	0.14	0.095	0.061	0.14	1	0.206	0.074	0.15	0.056
63Cu	0.19	0.42	0.225	0.129	0.565	0.206	1	0.339	0.001	0.135
66Zn	0.231	0.025	0.362	0.009	-0.092	0.074	0.339	1	0.006	0.259
88Sr	0.071	-0.026	-0.267	-0.283	-0.002	0.15	0.001	0.006	1	0.299
138Ba	0.495	0.055	0.029	-0.05	0.042	0.056	0.135	0.259	0.299	1

### Sheet: TableS7_VIF
Table S5. Variance inflation factors (VIFs) for Red Snapper (Lutjanus campechanus) and Vermilion Snapper (Rhomboplites aurorubens)
Element	Red Snapper	Vermilion Snapper
7Li	2.196	1.604
11B	2.898	1.548
25Mg	1.426	1.662
55Mn	1.258	1.464
59Co	5.796	2.26
60Ni	1.118	1.108
63Cu	3.318	2.063
66Zn	1.554	1.637
88Sr	1.355	1.335
138Ba	1.123	1.591
VIF < 5 : low–moderate collinearity
5–10 : moderate–high (element families / redundancy)
>10 : strong multicollinearity

### Sheet: TableS8_MultivariateStatsComb
Table S8. Results of multivariate statistical analyses evaluating the effects of species identity, sampling site, and depth on otolith elemental composition. PERMANOVA tests assess differences in multivariate centroids among groups, PERMDISP tests evaluate homogeneity of multivariate dispersion, and CAP represents the permutation test of the constrained ordination model. Euclidean distances were …
Analysis	Factor	df	F	R²	p-value
PERMANOVA	Species	1	90.28	0.121	<0.001
	Site	13	9.63	0.167	<0.001
	Depth	2	5.37	0.014	<0.001
PERMDISP	Species	1	0.02	—	0.894
	Site	13	3.66	—	<0.001
	Depth	2	2.25	—	0.103
CAP (overall model)	Species + Site + Depth	16	17.73	—	<0.001

### Sheet: TableS9_Multivariate_WithinSpp
Table S9. Multivariate analyses of otolith elemental composition
Red Snapper (Lutjanus campechanus)
Analysis	Factor	df	F	R²	p-value
PERMANOVA (Site + Depth)	Site	10	7.255	0.2247	<0.001 ***
	Depth	1	5.239	0.0162	<0.001 ***
PERMANOVA (Site only)	Site	11	7.47	0.2591	<0.001 ***
PERMANOVA (Depth only)	Depth	2	6.102	0.0471	<0.001 ***
PERMDISP	Site	11	3.311	—	0.0009 ***
	Depth	2	4.171	—	0.0187 *
Pairwise PERMANOVA	Site	—	—	—	Multiple significant comparisons (see matrix)
CAP (overall model)	Site + Depth	—	—	—	Significant (consistent with PERMANOVA)
Vermilion Snapper (Rhomboplites aurorubens)
Analysis	Factor	df	F	R²	p-value
PERMANOVA (Site + Depth)	Site	10	7.479	0.2514	<0.001 ***
	Depth	1	1.206	0.0041	0.283 ns
PERMANOVA (Site only)	Site	10	—	—	<0.001 ***
PERMANOVA (Depth only)	Depth	1	—	—	0.676 ns
PERMDISP	Site	10	2.764	—	0.0042 **
	Depth	1	0.171	—	0.676 ns
Pairwise PERMANOVA	Site	—	—	—	Multiple significant comparisons (see matrix)
CAP (overall model)	Site + Depth	—	—	—	Significant (driven by Site)
